# Integration of Thermal Proteome Profiling with phosphoproteomic and transcriptomic data via mechanistic network models decodes the molecular response to PARP inhibition

**DOI:** 10.1101/2023.08.15.553354

**Authors:** Mira L Burtscher, Stephan Gade, Martin Garrido-Rodriguez, Ania Rutkowska, Thilo Werner, H Christian Eberl, Massimo Petretich, Natascha Knopf, Katharina Zirngibl, Paola Grandi, Giovanna Bergamini, Marcus Bantscheff, Maria Fälth-Savitski, Julio Saez-Rodriguez

## Abstract

The deregulation of complex diseases often spans multiple molecular processes. A multimodal functional characterization of these processes can shed light on the disease mechanisms and the effect of drugs. Thermal Proteome Profiling (TPP) is a mass-spectrometry based technique assessing changes in thermal protein stability that can serve as proxies of functional changes of the proteome. These unique insights of TPP can complement those obtained by other omics technologies. Here, we show how TPP can be integrated with phosphoproteomics and transcriptomics in a network-based approach using COSMOS, a framework for causal integration of multi-omics, to provide an integrated view of transcription factors, kinases and proteins with altered thermal stability. This allowed us to recover known mechanistic consequences of PARP inhibition in ovarian cancer cells on cell cycle and DNA damage response in detail and to uncover new insights into drug response mechanisms related to interferon and hippo signaling. We found that TPP complements the other omics data and allowed us to obtain a network model with higher coverage of the main underlying mechanisms. These results illustrate the added value of TPP, and more generally the power of network models to integrate the information provided by different omics technologies. We anticipate that this strategy can be used to broadly integrate functional proteomics with other omics to study complex molecular processes.

**Graphical abstract:** 
