## Supplementary Tables for "Integration of Thermal Proteome Profiling with phosphoproteomic and transcriptomic data via mechanistic network models decodes the molecular response to PARP inhibition"

### Sheet: SuppTab1_Kinase_enrichment
Kinase	Enrichment score
VRK1	2.4968
PRKAG2	-2.32722
PRKAA1	-3.09933
AKT1	-2.31267
CDK11B	2.52787
AKT2	-2.75631
CDK3	2.69836
DYRK3	-2.41265
CDK1	4.68222
CDK10	2.52787
PLK2	2.8903
CDK2	3.22743
CDK19	2.52787
CDK5	2.25359
PRKD2	-2.71878
CDK8	2.52787
BUB1	3.29233
ATR	3.93873
ATM	4.862
CAMK2G	2.48332
PLK3	2.40123
CDK13	2.52787
CDK20	2.52787
PRKAG3	-2.32722
PRKAG1	-2.32722
PRKAB2	-2.32722
CDK17	2.32864
CDK18	2.52787
PKD2	-2.38886
GKN2	2.86714

### Sheet: SuppTab2_TF_enrichment
TF	Enrichment score
TEAD1	5.01359
FOS	7.90293
EPAS1	4.74563
FOXA1	6.55041
CEBPA	8.1218
TFAP2C	6.77006
GATA3	6.61028
NFKB1	5.53944
STAT1	7.48259
EBF1	4.41194
ESR1	8.79872
RELA	5.22637
MITF	6.98526
GATA2	8.18963
HNF4A	6.78629
FOXO1	4.86223
IRF1	6.89657
SPI1	7.68577
FOXM1	5.21385
FOSL2	4.51316
TAL1	7.88199
RUNX1	6.55468
NFIC	4.74337
SOX2	5.51383
AR	6.08677
STAT3	5.16499
STAT2	9.72466
RUNX2	4.63023
TEAD4	4.73201
CLOCK	4.53409

### Sheet: SuppTab3_TPP_hits
representative	TPP_hit	TPP_effect	F-score	p_adj
Q9NTX7	RNF146	increased abundance	1.95431	0
P14635	CCNB1	increased abundance	2.13913	0
A0A0U5JXL4	TNFSF18	increased abundance	1.2292	0
O96017	CHEK2	stabilized	2.24834	0
B7ZB55	RRN3	destabilized	-1.92155	0
P20248	CCNA2	increased abundance	1.92965	0
Q9H2G9	BLZF1	increased abundance	1.22826	0
Q643R0	TPX2	increased abundance	1.30231	0
A0A0C4DFZ2	ARSA	stabilized	1.74368	0
P12109	COL6A1	increased abundance	1.12982	0
Q8IY37	DHX37	decreased abundance	-1.45856	0
P20591	MX1	increased abundance	1.95927	0.0166263
P53350	PLK1	increased abundance	1.33606	0.0999009
A0A024R136	RACGAP1	increased abundance	0.764328	0.00996005
Q9NQW6	ANLN	increased abundance	0.88373	0.0249199
A0A024R0F1	TTF2	increased abundance	0.62028	0.00829331
Q9H4H8	FAM83D	increased abundance	0.919084	0.00710279
P24385	CCND1	decreased abundance	-0.94903	0.0298805
B7Z3D6	CDK1	stabilized	1.5108	0.009978
A0A024R6R1	SHCBP1	increased abundance	0.640959	0.0186312
Q9H8V3	ECT2	increased abundance	0.628724	0.0331746
Q8WWK9	CKAP2	increased abundance	1.65811	0.0083113
O43663	PRC1	increased abundance	0.648563	0.0355163
Q9UGN5	PARP2	stabilized	1.00563	0.0310511
Q9BXS6	NUSAP1	increased abundance	1.2681	0.00712079
Q5SGD2	PPM1L	destabilized	-0.821708	0.0275782
D2SNZ4	PRR11	increased abundance	0.874794	0.0220644
O95067	CCNB2	increased abundance	1.34012	0.0249431
Q02241	KIF23	increased abundance	0.631168	0.0198418
Q9NXF1	TEX10	destabilized	-1.36031	0.0247998
K7ES52	TK1	increased abundance	1.58717	0.00622792
O75197	LRP5	destabilized	-1.79354	0.0166093
B4DDL9	CDK2	stabilized	0.837501	0.00553346
I1W660	DKK1	decreased abundance	-1.28913	0.00497789
O75330	HMMR	increased abundance	1.64033	0.0124424
P49454	CENPF	increased abundance	1.08971	0.00994224
A0A024R3T8	PARP1	stabilized	1.92511	0.00452333
O14965	AURKA	increased abundance	1.11634	0.00827547
B3KPF0	IGFBP3	increased abundance	1.25095	0.00828926
Q9UI42	CPA4	decreased abundance	-0.877204	0.0114726
NA	C2orf54	decreased abundance	-0.555246	0.0405546
B4DKX4	PDCD4	stabilized	0.6365	0.0315446
Q14674	ESPL1	increased abundance	0.946174	0.0371503
O95997	PTTG1	increased abundance	1.3661	0.0106483
A0A024RCS7	KIFC1	increased abundance	0.710756	0.0495318
NA	AVD	stabilized	10.4949	0.0380734
A0A024QZY7	GMNN	increased abundance	0.948159	0.0132456
P27658	COL8A1	decreased abundance	-1.08122	0.0124122
Q9Y6A5	TACC3	increased abundance	1.29553	0.0116769
Q02224	CENPE	increased abundance	0.618809	0.0533021
Q9HA38	ZMAT3	decreased abundance	-1.09738	0.049463
B3KWI2	ASPM	increased abundance	0.582604	0.0671295
Q9GZV5	WWTR1	increased abundance	1.55342	0.042522
P13196	ALAS1	increased abundance	0.617494	0.037163
NA	CTGF	decreased abundance	-0.768071	0.0275617
A0A024R5D6	CDCA5	increased abundance	1.11829	0.0384962
P62760	VSNL1	destabilized	-0.583569	0.0659128
O75717	WDHD1	stabilized	0.63687	0.0617427
A0A024RC95	ALDH1A3	increased abundance	0.696496	0.0443758
O60566	BUB1B	increased abundance	0.709222	0.0609689
P00973	OAS1	increased abundance	1.06808	0.0630192
Q92597	NDRG1	increased abundance	1.0458	0.0545378
P52732	KIF11	increased abundance	1.43717	0.059001
P48436	SOX9	stabilized	0.713813	0.0630534
O75923	DYSF	stabilized	0.680243	0.0593414
Q08722	CD47	increased abundance	0.606346	0.0796781
P49005	POLD2	stabilized	0.65532	0.0763566
Q16763	UBE2S	stabilized	1.20226	0.0863806
A0A087X1R1	SMTN	increased abundance	0.765891	0.0834389
O75635	SERPINB7	destabilized	-0.832001	0.0773872
Q59H15	SAMHD1	stabilized	0.558966	0.0721424
Q15398	DLGAP5	stabilized	0.75173	0.0829304
A0A024R4F4	POLD1	increased abundance	0.896214	0.0808514
I6L9H2	DNMT1	destabilized	-0.534366	0.0762688
Q96F45	ZNF503	decreased abundance	-0.985187	0.0773324
A0A087WTY1	POLR1D	decreased abundance	-0.625012	0
Showing 58 to 414 of 76 entries, 7 total columns (filtered from 414 total entries)

### Sheet: SuppTab4_network_clusters
with TPP			without TPP
Node	Cluster		Node	Cluster
CREBBP	5		CDK2	3
ESR1	5		ESR1	3
STAT3	5		STAT3	8
CEBPA	5		CEBPA	2
PRKAA1	7		PRKAA1	8
AKT2	5		YAP1	4
CDK2	5		AKT2	4
RUNX2	5		CDK1	3
WWTR1	6		RPS6KA2	3
AKT1	5		AKT1	4
CDK5	3		CDK5	6
CHEK2	4		MAPK3	4
HNF4A	5		HNF4A	8
RELA	5		CXCR4	8
FOS	5		RELA	8
SMAD1	4		FOS	3
CCNA2	2		FOXM1	3
RUNX1T1	5		TP63	4
FOXM1	5		TFAP2C	4
TP63	1		SFN	4
TFAP2C	1		MITF	8
MITF	5		STAT2	8
STAT2	5		ATM	3
CDK8	3		ZBTB16	2
ATM	4		MAPK1	8
ZBTB16	5		MDM2	3
BRCA1	4		BUB1	3
MAPK1	5		EPAS1	4
ATR	4		POU5F1	1
PLK3	4		FBXW7	4
PLK1	1		PLK2	4
FOSL2	5		ATR	3
STAT1	3		RPS6KB1	4
MAPK14	3		PML	4
CDK1	2		SMAD1	1
SRC	3		CDK8	1
UBE2I	3		PLK1	3
CAMK2G	3		CREBBP	8
SMAD7	3		RUNX2	8
STAT5B	2		RUNX1T1	2
CCNB1	2		BRCA1	3
PTTG1	2		PLK3	1
ETV1	3		FOSL2	3
WT1	3		LCK	8
LCK	5		HDAC1	2
MAPK3	5		EBI3	8
EPAS1	1		ABL1	3
POU5F1	4		NOTCH1	1
CDK20	5		PIAS1	8
CLOCK	3		JAK2	8
EP300	1		CDK7	3
MBD3	1		INHBA	9
MEIS1	1		FKBP1A	9
TAL1	1		SMURF1	3
AURKA	1		CSF2	9
CEBPD	1		ETV6	9
SOX9	2		CDK3	3
CITED2	1		HSF2	9
YY1	1		SMAD7	3
MEF2C	1		CAMKK2	6
DNMT1	1		PPP2CA	7
TNFRSF11A	1		PRKCE	7
TNFSF18	1		PRKD1	7
MIR200A	1		BAMBI	9
KDM1A	1		EP300	4
PARP1	1		TAL1	4
CDK3	2		WBP2	4
IRF1	5		YY1	4
LIN9	2		ZBTB7A	4
LTBR	6		AR	5
RBPJ	2		CCNA2	3
UBB	2		FOXA1	3
RNF11	5		FOXO1	5
GATA3	5		GFI1	3
SPI1	5		GLI2	4
FOXO1	5		HRAS	1
TEAD4	6		ITGAM	2
TEAD1	6		MEN1	5
GATA2	5		NFIC	1
SOX2	4		NFKB1	1
RUNX1	5		PIN1	2
FOXA1	5		SOX2	1
IRF8	3		SPI1	2
RRN3	7		STUB1	6
BUB1B	2		TGFBR1	5
PDCD4	2		FOXN3	5
KIF11	2		NAB2	3
CKAP2	2		PIAS3	3
ZNF148	4		PRKAB1	6
PRC1	2		RBM24	7
HSF2	3		RUNX1	2
HES1	3		CITED2	4
ID3	4		GATA3	1
RARB	3		TEAD4	4
FOXP3	2		TEAD1	4
MX1	3		GATA2	4
OAS1	5		CLOCK	6
YBX1	5		IRF1	8
ESPL1	2		CDK11B	3
SNAI1	7		VRK1	1
NUSAP1	2		CAMK2G	2
SAMHD1	2		PRKAG1	6
TK1	2		PRKD2	7
NFATC2	3		PKD2	7
CCNB2	1		PRKAG2	6
PAX3	4		PRKAG3	6
TCF7L1	1		PRKAB2	6
NFIC	4		EBF1	4
EBF1	1		CDK20	5
			CDK18	3
			GKN2	3
			CDK10	2
			CDK19	5
			DYRK3	5

### Sheet: SuppTab5_pathway_enrichments
Pathway enrichment TPP hits
ID	Description			pvalue	p.adjust	qvalue	geneID	Count
R-HSA-69278	Cell Cycle, Mitotic			1.16103e-08	3.43666e-06	2.34651e-06	CCNB1/CCNA2/BLZF1/TPX2/CCND1/CDK1/CCNB2/KIF23/TK1/CDK2/HMMR/CENPF/AURKA/ESPL1/PTTG1/GMNN/CDCA5	17
R-HSA-1640170	Cell Cycle			3.82264e-08	5.6575e-06	3.86288e-06	CCNB1/CHEK2/CCNA2/BLZF1/TPX2/CCND1/CDK1/CCNB2/KIF23/TK1/CDK2/HMMR/CENPF/AURKA/ESPL1/PTTG1/GMNN/CDCA5	18
R-HSA-69273	Cyclin A/B1/B2 associated events during G2/M transition			7.63742e-07	7.53559e-05	5.14521e-05	CCNB1/CCNA2/CDK1/CCNB2/CDK2	5
R-HSA-69275	G2/M Transition			3.7655e-06	0.000235831	0.000161022	CCNB1/CCNA2/TPX2/CDK1/CCNB2/CDK2/HMMR/CENPF/AURKA	9
R-HSA-453274	Mitotic G2-G2/M phases			3.98363e-06	0.000235831	0.000161022	CCNB1/CCNA2/TPX2/CDK1/CCNB2/CDK2/HMMR/CENPF/AURKA	9
R-HSA-162658	Golgi Cisternae Pericentriolar Stack Reorganization			4.88777e-06	0.00024113	0.000164641	CCNB1/BLZF1/CDK1/CCNB2	4
R-HSA-6791312	TP53 Regulates Transcription of Cell Cycle Genes			5.97453e-06	0.000252637	0.000172498	CCNB1/CCNA2/CDK1/CDK2/AURKA	5
R-HSA-2980767	Activation of NIMA Kinases NEK9, NEK6, NEK7			2.16818e-05	0.000802226	0.00054775	CCNB1/CDK1/CCNB2	3
R-HSA-69206	G1/S Transition			3.78655e-05	0.000929287	0.000634506	CCNB1/CCNA2/CCND1/CDK1/TK1/CDK2/GMNN	7
R-HSA-174143	APC/C-mediated degradation of cell cycle proteins			3.8585e-05	0.000929287	0.000634506	CCNB1/CCNA2/CDK1/CDK2/AURKA/PTTG1	6
R-HSA-453276	Regulation of mitotic cell cycle			3.8585e-05	0.000929287	0.000634506	CCNB1/CCNA2/CDK1/CDK2/AURKA/PTTG1	6
R-HSA-6804757	Regulation of TP53 Degradation			4.08133e-05	0.000929287	0.000634506	CHEK2/CCNA2/CDK1/CDK2	4
R-HSA-6806003	Regulation of TP53 Expression and Degradation			4.08133e-05	0.000929287	0.000634506	CHEK2/CCNA2/CDK1/CDK2	4
R-HSA-453279	Mitotic G1 phase and G1/S transition			7.03435e-05	0.00148726	0.00101549	CCNB1/CCNA2/CCND1/CDK1/TK1/CDK2/GMNN	7
R-HSA-2514853	Condensation of Prometaphase Chromosomes			9.97262e-05	0.00196793	0.00134368	CCNB1/CDK1/CCNB2	3
R-HSA-75035	Chk1/Chk2(Cds1) mediated inactivation of Cyclin B:Cdk1 complex			0.000132152	0.00244482	0.00166929	CCNB1/CHEK2/CDK1	3
R-HSA-156711	Polo-like kinase mediated events			0.000170744	0.00282904	0.00193163	CCNB1/CCNB2/CENPF	3
R-HSA-6804756	Regulation of TP53 Activity through Phosphorylation			0.000172036	0.00282904	0.00193163	CHEK2/CCNA2/TPX2/CDK2/AURKA	5
R-HSA-6804114	TP53 Regulates Transcription of Genes Involved in G2 Cell Cycle Arrest			0.000215977	0.0033647	0.00229737	CCNB1/CDK1/AURKA	3
R-HSA-5633007	Regulation of TP53 Activity			0.000303203	0.0044874	0.00306395	CHEK2/CCNA2/TPX2/CDK1/CDK2/AURKA	6
R-HSA-2995383	Initiation of Nuclear Envelope (NE) Reformation			0.000557544	0.00785872	0.00536584	CCNB1/CDK1/CCNB2	3
R-HSA-68886	M Phase			0.000709312	0.00932293	0.00636559	CCNB1/BLZF1/CDK1/CCNB2/KIF23/CENPF/ESPL1/PTTG1/CDCA5	9
R-HSA-8849470	PTK6 Regulates Cell Cycle			0.000743423	0.00932293	0.00636559	CCND1/CDK2	2
R-HSA-1538133	G0 and Early G1			0.000755913	0.00932293	0.00636559	CCNA2/CDK1/CDK2	3
R-HSA-176417	Phosphorylation of Emi1			0.0011089	0.0131294	0.00896459	CCNB1/CDK1	2
R-HSA-2500257	Resolution of Sister Chromatid Cohesion			0.00128046	0.0135244	0.00923431	CCNB1/CDK1/CCNB2/CENPF/CDCA5	5
R-HSA-5693532	DNA Double-Strand Break Repair			0.00128046	0.0135244	0.00923431	CHEK2/CCNA2/PARP2/CDK2/PARP1	5
R-HSA-68882	Mitotic Anaphase			0.0012986	0.0135244	0.00923431	CCNB1/CDK1/CCNB2/CENPF/ESPL1/PTTG1/CDCA5	7
R-HSA-2555396	Mitotic Metaphase and Anaphase			0.00133839	0.0135244	0.00923431	CCNB1/CDK1/CCNB2/CENPF/ESPL1/PTTG1/CDCA5	7
R-HSA-8854518	AURKA Activation by TPX2			0.00137072	0.0135244	0.00923431	TPX2/CDK1/HMMR/AURKA	4
R-HSA-3700989	Transcriptional Regulation by TP53			0.00182272	0.017404	0.0118833	CCNB1/CHEK2/CCNA2/TPX2/CDK1/CDK2/AURKA/IGFBP3	8
R-HSA-69620	Cell Cycle Checkpoints			0.0018949	0.0175278	0.0119678	CCNB1/CHEK2/CCNA2/CDK1/CCNB2/CDK2/CENPF	7
R-HSA-110362	POLB-Dependent Long Patch Base Excision Repair			0.00204689	0.01782	0.0121673	PARP2/PARP1	2
R-HSA-113507	E2F-enabled inhibition of pre-replication complex formation			0.00204689	0.01782	0.0121673	CCNB1/CDK1	2
R-HSA-176409	APC/C:Cdc20 mediated degradation of mitotic proteins			0.00238571	0.0196159	0.0133935	CCNB1/CCNA2/CDK1/PTTG1	4
R-HSA-2565942	Regulation of PLK1 Activity at G2/M Transition			0.00238571	0.0196159	0.0133935	CCNB1/CDK1/CCNB2/AURKA	4
R-HSA-176814	Activation of APC/C and APC/C:Cdc20 mediated degradation of mitotic proteins			0.00252349	0.0201879	0.0137841	CCNB1/CCNA2/CDK1/PTTG1	4
R-HSA-2465910	MASTL Facilitates Mitotic Progression			0.00261703	0.0203853	0.0139188	CCNB1/CDK1	2
R-HSA-69481	G2/M Checkpoints			0.0027838	0.0211283	0.0144262	CCNB1/CHEK2/CDK1/CCNB2/CDK2	5
R-HSA-3301854	Nuclear Pore Complex (NPC) Disassembly			0.002881	0.0212048	0.0144784	CCNB1/CDK1/CCNB2	3
R-HSA-176408	Regulation of APC/C activators between G1/S and early anaphase			0.00312957	0.0212048	0.0144784	CCNB1/CCNA2/CDK1/CDK2	4
R-HSA-2299718	Condensation of Prophase Chromosomes			0.00325305	0.0212048	0.0144784	CCNB1/CDK1	2
R-HSA-5685939	HDR through MMEJ (alt-NHEJ)			0.00325305	0.0212048	0.0144784	PARP2/PARP1	2
R-HSA-9659787	Aberrant regulation of mitotic G1/S transition in cancer due to RB1 defects			0.00325305	0.0212048	0.0144784	CCND1/CDK2	2
R-HSA-9661069	Defective binding of RB1 mutants to E2F1,(E2F2, E2F3)			0.00325305	0.0212048	0.0144784	CCND1/CDK2	2
R-HSA-5693538	Homology Directed Repair			0.00329534	0.0212048	0.0144784	CCNA2/PARP2/CDK2/PARP1	4
R-HSA-983189	Kinesins			0.00341401	0.021501	0.0146806	RACGAP1/KIF23/KIFC1	3
R-HSA-68875	Mitotic Prophase			0.00364473	0.0224759	0.0153462	CCNB1/BLZF1/CDK1/CCNB2	4
R-HSA-8948216	Collagen chain trimerization			0.00395379	0.0238841	0.0163078	COL6A1/COL8A1	2
R-HSA-1362300	Transcription of E2F targets under negative control by p107 (RBL1) and p130 (RBL2) in complex with HDAC1			0.00471811	0.0279312	0.0190711	CCNA2/CDK1	2
R-HSA-8878166	Transcriptional regulation by RUNX2			0.00506531	0.0293987	0.020073	CCNB1/CCND1/CDK1/WWTR1	4
R-HSA-4419969	Depolymerisation of the Nuclear Lamina			0.00554491	0.0315633	0.0215511	CCNB1/CDK1	2
R-HSA-983231	Factors involved in megakaryocyte development and platelet production			0.0068185	0.0380807	0.026001	RACGAP1/KIF23/CDK2/KIFC1	4
R-HSA-69242	S Phase			0.00700163	0.0383793	0.0262049	CCNA2/CCND1/CDK2/GMNN/CDCA5	5
R-HSA-2980766	Nuclear Envelope Breakdown			0.00833351	0.0440486	0.0300758	CCNB1/CDK1/CCNB2	3
R-HSA-69473	G2/M DNA damage checkpoint			0.00833351	0.0440486	0.0300758	CCNB1/CHEK2/CDK1	3
R-HSA-69563	p53-Dependent G1 DNA Damage Response			0.00932925	0.0466438	0.0318478	CHEK2/CCNA2/CDK2	3
R-HSA-69580	p53-Dependent G1/S DNA damage checkpoint			0.00932925	0.0466438	0.0318478	CHEK2/CCNA2/CDK2	3
R-HSA-171319	Telomere Extension By Telomerase			0.00945483	0.0466438	0.0318478	CCNA2/CDK2	2
R-HSA-176412	Phosphorylation of the APC/C			0.00945483	0.0466438	0.0318478	CCNB1/CDK1	2
R-HSA-187577	SCF(Skp2)-mediated degradation of p27/p21			0.0103919	0.0481689	0.0328891	CCNA2/CCND1/CDK2	3
R-HSA-69615	G1/S DNA Damage Checkpoints			0.0103919	0.0481689	0.0328891	CHEK2/CCNA2/CDK2	3
R-HSA-68877	Mitotic Prometaphase			0.010401	0.0481689	0.0328891	CCNB1/CDK1/CCNB2/CENPF/CDCA5	5
R-HSA-113510	E2F mediated regulation of DNA replication			0.0105776	0.0481689	0.0328891	CCNB1/CDK1	2
R-HSA-174048	APC/C:Cdc20 mediated degradation of Cyclin B			0.0105776	0.0481689	0.0328891	CCNB1/CDK1	2
R-HSA-2559586	DNA Damage/Telomere Stress Induced Senescence			0.0129903	0.0582595	0.0397789	CCNA2/CDK2	2
R-HSA-8852276	The role of GTSE1 in G2/M progression after G2 checkpoint			0.0139893	0.0603761	0.0412241	CCNB1/CDK1/CCNB2	3
R-HSA-9013026	RHOB GTPase cycle			0.0139893	0.0603761	0.0412241	RACGAP1/ANLN/ECT2	3
R-HSA-1442490	Collagen degradation			0.0142781	0.0603761	0.0412241	COL6A1/COL8A1	2
R-HSA-2173795	Downregulation of SMAD2/3:SMAD4 transcriptional activity			0.0142781	0.0603761	0.0412241	PARP1/WWTR1	2
R-HSA-110373	Resolution of AP sites via the multiple-nucleotide patch replacement pathway			0.015619	0.0624758	0.0426577	PARP2/PARP1	2
R-HSA-4791275	Signaling by WNT in cancer			0.015619	0.0624758	0.0426577	LRP5/DKK1	2
R-HSA-69205	G1/S-Specific Transcription			0.015619	0.0624758	0.0426577	CDK1/TK1	2
R-HSA-73772	RNA Polymerase I Promoter Escape			0.015619	0.0624758	0.0426577	RRN3/POLR1D	2
R-HSA-2995410	Nuclear Envelope (NE) Reassembly			0.0167351	0.0660478	0.0450967	CCNB1/CDK1/CCNB2	3
Pathway enrichment activity estimation
type	ID	Description		pvalue	p.adjust	qvalue	geneID	Count
phospho	R-HSA-5633007	Regulation of TP53 Activity		7.55058e-10	2.08396e-07	1.02529e-07	PRKAA1/AKT2/CDK1/CDK2/ATR/ATM/PLK3	7
phospho	R-HSA-3700989	Transcriptional Regulation by TP53		7.24186e-09	9.99377e-07	4.91684e-07	PRKAA1/AKT2/CDK1/CDK2/ATR/ATM/PLK3/CDK13	8
phospho	R-HSA-6804756	Regulation of TP53 Activity through Phosphorylation		1.08281e-07	8.26978e-06	4.06866e-06	PRKAA1/CDK2/ATR/ATM/PLK3	5
phospho	R-HSA-6804757	Regulation of TP53 Degradation		1.33727e-07	8.26978e-06	4.06866e-06	AKT2/CDK1/CDK2/ATM	4
phospho	R-HSA-6806003	Regulation of TP53 Expression and Degradation		1.49815e-07	8.26978e-06	4.06866e-06	AKT2/CDK1/CDK2/ATM	4
phospho	R-HSA-69620	Cell Cycle Checkpoints		3.27709e-05	0.00138889	0.000683322	CDK1/CDK2/BUB1/ATR/ATM	5
phospho	R-HSA-6791312	TP53 Regulates Transcription of Cell Cycle Genes		3.52255e-05	0.00138889	0.000683322	CDK1/CDK2/PLK3	3
phospho	R-HSA-69481	G2/M Checkpoints		6.37989e-05	0.00220106	0.0010829	CDK1/CDK2/ATR/ATM	4
phospho	R-HSA-6796648	TP53 Regulates Transcription of DNA Repair Genes		7.61378e-05	0.00233489	0.00114875	ATR/ATM/CDK13	3
phospho	R-HSA-3371556	Cellular response to heat stress		0.000223569	0.00617049	0.00303583	ATR/ATM/CAMK2G	3
phospho	R-HSA-69473	G2/M DNA damage checkpoint		0.000262796	0.00634174	0.00312008	CDK1/ATR/ATM	3
phospho	R-HSA-5693607	Processing of DNA double-strand break ends		0.000288342	0.00634174	0.00312008	CDK2/ATR/ATM	3
phospho	R-HSA-1500620	Meiosis		0.000512993	0.00959648	0.00472138	CDK2/ATR/ATM	3
phospho	R-HSA-69206	G1/S Transition		0.000696164	0.0109137	0.00536945	AKT2/CDK1/CDK2	3
phospho	R-HSA-5693567	HDR through Homologous Recombination (HRR) or Single Strand Annealing (SSA)		0.000711764	0.0109137	0.00536945	CDK2/ATR/ATM	3
phospho	R-HSA-5693538	Homology Directed Repair		0.000810077	0.0117674	0.00578947	CDK2/ATR/ATM	3
phospho	R-HSA-1474165	Reproduction		0.000898321	0.0123968	0.00609913	CDK2/ATR/ATM	3
phospho	R-HSA-453279	Mitotic G1 phase and G1/S transition		0.00101203	0.0128742	0.00633401	AKT2/CDK1/CDK2	3
phospho	R-HSA-5693532	DNA Double-Strand Break Repair		0.00143127	0.0136217	0.00670175	CDK2/ATR/ATM	3
phospho	R-HSA-69275	G2/M Transition		0.00222635	0.0186037	0.00915283	CDK11B/CDK1/CDK2	3
phospho	R-HSA-453274	Mitotic G2-G2/M phases		0.00229175	0.0186037	0.00915283	CDK11B/CDK1/CDK2	3
phospho	R-HSA-68882	Mitotic Anaphase		0.00376948	0.0264075	0.0129922	VRK1/CDK1/BUB1	3
phospho	R-HSA-2555396	Mitotic Metaphase and Anaphase		0.00381464	0.0264075	0.0129922	VRK1/CDK1/BUB1	3
phospho	R-HSA-73894	DNA Repair		0.0100496	0.0447367	0.0220101	CDK2/ATR/ATM	3
phospho	R-HSA-68886	M Phase		0.0181056	0.0594899	0.0292685	VRK1/CDK1/BUB1	3
phospho	R-HSA-5663202	Diseases of signal transduction by growth factor receptors and second messengers		0.019881	0.0616534	0.0303329	AKT2/CDK8/CAMK2G	3
trans	R-HSA-9616222	Transcriptional regulation of granulopoiesis		4.84332e-07	9.4929e-05	3.56876e-05	CEBPA/GATA2/SPI1/TAL1/RUNX1	5
trans	R-HSA-8939236	RUNX1 regulates transcription of genes involved in differentiation of HSCs		3.01213e-06	0.000205244	7.71593e-05	GATA3/GATA2/SPI1/TAL1/RUNX1	5
trans	R-HSA-8878171	Transcriptional regulation by RUNX1		3.14149e-06	0.000205244	7.71593e-05	GATA3/ESR1/GATA2/SPI1/TAL1/RUNX1	6
trans	R-HSA-9018519	Estrogen-dependent gene expression		6.08311e-06	0.000298072	0.000112057	FOS/FOXA1/GATA3/ESR1/RUNX1	5
trans	R-HSA-449147	Signaling by Interleukins		1.32004e-05	0.000509605	0.000191581	FOS/GATA3/NFKB1/STAT1/RELA/SOX2/STAT2	7
trans	R-HSA-3108232	SUMO E3 ligases SUMOylate target proteins		1.56001e-05	0.000509605	0.000191581	TFAP2C/ESR1/RELA/MITF/AR	5
trans	R-HSA-2990846	SUMOylation		1.82523e-05	0.000511064	0.000192129	TFAP2C/ESR1/RELA/MITF/AR	5
trans	R-HSA-6785807	Interleukin-4 and Interleukin-13 signaling		3.92064e-05	0.000781518	0.000293804	FOS/GATA3/STAT1/SOX2	4
trans	R-HSA-8939211	ESR-mediated signaling		4.1506e-05	0.000781518	0.000293804	FOS/FOXA1/GATA3/ESR1/RUNX1	5
trans	R-HSA-8878166	Transcriptional regulation by RUNX2		6.12053e-05	0.000874335	0.000328698	STAT1/ESR1/RUNX1/AR	4
trans	R-HSA-383280	Nuclear Receptor transcription pathway		0.000110518	0.00131961	0.000496095	ESR1/HNF4A/AR	3
trans	R-HSA-9006931	Signaling by Nuclear Receptors		0.00016657	0.00179988	0.000676648	FOS/FOXA1/GATA3/ESR1/RUNX1	5
trans	R-HSA-909733	Interferon alpha/beta signaling		0.000291343	0.00271921	0.00102226	STAT1/IRF1/STAT2	3
trans	R-HSA-381340	Transcriptional regulation of white adipocyte differentiation		0.00045897	0.00345993	0.00130072	CEBPA/NFKB1/RELA	3
trans	R-HSA-168142	Toll Like Receptor 10 (TLR10) Cascade		0.000699468	0.00415442	0.00156181	FOS/NFKB1/RELA	3
trans	R-HSA-168176	Toll Like Receptor 5 (TLR5) Cascade		0.000699468	0.00415442	0.00156181	FOS/NFKB1/RELA	3
trans	R-HSA-975871	MyD88 cascade initiated on plasma membrane		0.000699468	0.00415442	0.00156181	FOS/NFKB1/RELA	3
trans	R-HSA-975138	TRAF6 mediated induction of NFkB and MAP kinases upon TLR7/8 or 9 activation		0.000833122	0.00441704	0.00166054	FOS/NFKB1/RELA	3
trans	R-HSA-975155	MyD88 dependent cascade initiated on endosome		0.000856865	0.00441704	0.00166054	FOS/NFKB1/RELA	3
trans	R-HSA-168164	Toll Like Receptor 3 (TLR3) Cascade		0.000881034	0.00441704	0.00166054	FOS/NFKB1/RELA	3
trans	R-HSA-168181	Toll Like Receptor 7/8 (TLR7/8) Cascade		0.000881034	0.00441704	0.00166054	FOS/NFKB1/RELA	3
trans	R-HSA-168138	Toll Like Receptor 9 (TLR9) Cascade		0.000956138	0.00441704	0.00166054	FOS/NFKB1/RELA	3
trans	R-HSA-166166	MyD88-independent TLR4 cascade		0.0010084	0.00441704	0.00166054	FOS/NFKB1/RELA	3
trans	R-HSA-937061	TRIF(TICAM1)-mediated TLR4 signaling		0.0010084	0.00441704	0.00166054	FOS/NFKB1/RELA	3
trans	R-HSA-2559582	Senescence-Associated Secretory Phenotype (SASP)		0.00106245	0.00445143	0.00167347	FOS/NFKB1/RELA	3
trans	R-HSA-166058	MyD88:MAL(TIRAP) cascade initiated on plasma membrane		0.00109015	0.00445143	0.00167347	FOS/NFKB1/RELA	3
trans	R-HSA-168188	Toll Like Receptor TLR6:TLR2 Cascade		0.00109015	0.00445143	0.00167347	FOS/NFKB1/RELA	3
trans	R-HSA-168179	Toll Like Receptor TLR1:TLR2 Cascade		0.00117598	0.00460984	0.00173302	FOS/NFKB1/RELA	3
trans	R-HSA-181438	Toll Like Receptor 2 (TLR2) Cascade		0.00117598	0.00460984	0.00173302	FOS/NFKB1/RELA	3
trans	R-HSA-2454202	Fc epsilon receptor (FCERI) signaling		0.00178122	0.00646518	0.00243052	FOS/NFKB1/RELA	3
trans	R-HSA-166016	Toll Like Receptor 4 (TLR4) Cascade		0.00227599	0.00783775	0.00294652	FOS/NFKB1/RELA	3
trans	R-HSA-168898	Toll-like Receptor Cascades		0.00338875	0.0110699	0.00416162	FOS/NFKB1/RELA	3
trans	R-HSA-983231	Factors involved in megakaryocyte development and platelet production		0.00338875	0.0110699	0.00416162	GATA3/GATA2/IRF1	3
trans	R-HSA-2559583	Cellular Senescence		0.00529575	0.0167414	0.00629376	FOS/NFKB1/RELA	3
trans	R-HSA-913531	Interferon Signaling		0.00552325	0.0171834	0.00645994	STAT1/IRF1/STAT2	3
trans	R-HSA-5688426	Deubiquitination		0.0163742	0.0374053	0.0140621	GATA3/ESR1/AR	3
Network level: TPP specific pathways
pathway_family	PKN	pathway	qvalue	geneID	Count	Gene_Ratio	pathway_size	LR
Cell___Cycle	PKN1	Activation of APC/C and APC/C:Cdc20 mediated degradation of mitotic proteins	0.000295342	CCNA2/PLK1/CDK1/CCNB1/PTTG1/BUB1B	6	0.0789474	76	4.01074
Cell___Cycle	PKN1	Condensation of Prometaphase Chromosomes	0.000493941	CDK1/CCNB1/CCNB2	3	0.272727	11	5.79923
Cell___Cycle	PKN1	APC/C:Cdc20 mediated degradation of mitotic proteins	0.00163927	CCNA2/CDK1/CCNB1/PTTG1/BUB1B	5	0.0666667	75	3.76681
Cell___Cycle	PKN1	The role of GTSE1 in G2/M progression after G2 checkpoint	0.00935917	PLK1/CDK1/CCNB1/CCNB2	4	0.0519481	77	3.40692
Cell___Cycle	PKN1	Regulation of PLK1 Activity at G2/M Transition	0.0100938	PLK1/CDK1/CCNB1/CCNB2	4	0.0493827	81	3.33385
Cell___Cycle	PKN1	TP53 Regulates Transcription of Genes Involved in G1 Cell Cycle Arrest	0.012125	CDK2/CCNA2	2	0.142857	14	4.86635
Cell___Cycle	PKN1	APC/C:Cdc20 mediated degradation of Cyclin B	0.0236763	CDK1/CCNB1	2	0.0869565	23	4.15014
Cell___Cycle	PKN1	Mitotic Prometaphase	0.0272841	PLK1/CDK1/CCNB1/BUB1B/CCNB2	5	0.026738	187	2.44874
Cell___Cycle	PKN1	Cdc20:Phospho-APC/C mediated degradation of Cyclin A	0.029735	CCNA2/CDK1/BUB1B	3	0.0416667	72	3.08874
Cell___Cycle	PKN1	APC:Cdc20 mediated degradation of cell cycle proteins prior to satisfation of the cell cycle checkpoint	0.0302736	CCNA2/CDK1/BUB1B	3	0.0410959	73	3.06884
Cell___Cycle	PKN2	APC/C:Cdc20 mediated degradation of mitotic proteins	6.05092e-05	CCNA2/CCNB1/CDK1/UBB/BUB1B/PTTG1	6	0.08	75	4.52224
Cell___Cycle	PKN2	Activation of APC/C and APC/C:Cdc20 mediated degradation of mitotic proteins	6.2987e-05	CCNA2/CCNB1/CDK1/UBB/BUB1B/PTTG1	6	0.0789474	76	4.50313
Cell___Cycle	PKN2	Condensation of Prometaphase Chromosomes	0.000277027	CCNB1/CDK1/CCNB2	3	0.272727	11	6.29163
Cell___Cycle	PKN2	Regulation of PLK1 Activity at G2/M Transition	0.000674558	CCNB1/AURKA/CDK1/UBB/CCNB2	5	0.0617284	81	4.14818
Cell___Cycle	PKN2	APC/C:Cdc20 mediated degradation of Cyclin B	0.00177662	CCNB1/CDK1/UBB	3	0.130435	23	5.2275
Cell___Cycle	PKN2	Cdc20:Phospho-APC/C mediated degradation of Cyclin A	0.00344695	CCNA2/CDK1/UBB/BUB1B	4	0.0555556	72	3.99617
Cell___Cycle	PKN2	APC:Cdc20 mediated degradation of cell cycle proteins prior to satisfation of the cell cycle checkpoint	0.00356377	CCNA2/CDK1/UBB/BUB1B	4	0.0547945	73	3.97627
Cell___Cycle	PKN2	The role of GTSE1 in G2/M progression after G2 checkpoint	0.00393607	CCNB1/CDK1/UBB/CCNB2	4	0.0519481	77	3.89931
Cell___Cycle	PKN2	TP53 Regulates Transcription of Genes Involved in G1 Cell Cycle Arrest	0.00857647	CCNA2/CDK2	2	0.142857	14	5.35874
Cell___Cycle	PKN2	APC/C:Cdh1 mediated degradation of Cdc20 and other APC/C:Cdh1 targeted proteins in late mitosis/early G1	0.0200883	AURKA/UBB/PTTG1	3	0.0410959	73	3.56124
Cell___Cycle	PKN2	APC-Cdc20 mediated degradation of Nek2A	0.0204475	UBB/BUB1B	2	0.08	25	4.52224
Cell___Cycle	PKN2	Mitotic Prometaphase	0.0424084	CCNB1/CDK1/BUB1B/CCNB2	4	0.0213904	187	2.6192
DNA_damage___and_repair	PKN2	DNA Damage Recognition in GG-NER	0.00464587	YY1/PARP1/UBB	3	0.0810811	37	4.54161
DNA_damage___and_repair	PKN2	Nucleotide Excision Repair	0.00968609	EP300/YY1/PARP1/UBB	4	0.037037	108	3.41121
DNA_damage___and_repair	PKN2	Global Genome Nucleotide Excision Repair (GG-NER)	0.0257895	YY1/PARP1/UBB	3	0.0361446	83	3.37602
other	PKN1	Interferon alpha/beta signaling	3.87684e-05	STAT2/STAT1/IRF1/IRF8/MX1/OAS1/SAMHD1	7	0.0972222	72	4.31113
other	PKN1	Interleukin-9 signaling	0.000316945	STAT3/STAT1/STAT5B	3	0.333333	9	6.08874
other	PKN1	RUNX1 and FOXP3 control the development of regulatory T lymphocytes (Tregs)	0.000396703	RUNX1/FOXP3/NFATC2	3	0.3	10	5.93674
other	PKN1	Interleukin-21 signaling	0.000396703	STAT3/STAT1/STAT5B	3	0.3	10	5.93674
other	PKN1	Signaling by cytosolic FGFR1 fusion mutants	0.00155184	STAT3/STAT1/STAT5B	3	0.176471	17	5.1712
other	PKN1	Signaling by NOTCH3	0.00256494	CREBBP/STAT1/HES1/YBX1	4	0.0816327	49	4.05899
other	PKN1	Signaling by PDGF	0.0041059	STAT3/STAT1/SRC/STAT5B	4	0.0701754	57	3.84081
other	PKN1	FGFR1 mutant receptor activation	0.005768	STAT3/STAT1/STAT5B	3	0.1	30	4.35177
other	PKN1	E2F-enabled inhibition of pre-replication complex formation	0.00688858	CDK1/CCNB1	2	0.222222	9	5.50378
other	PKN1	Nuclear Pore Complex (NPC) Disassembly	0.0070925	CDK1/CCNB1/CCNB2	3	0.0909091	33	4.21427
other	PKN1	Negative regulation of activity of TFAP2 (AP-2) family transcription factors	0.00800234	TFAP2C/UBE2I	2	0.2	10	5.35177
other	PKN1	Depolymerisation of the Nuclear Lamina	0.0099064	CDK1/CCNB1	2	0.166667	12	5.08874
other	PKN1	p38MAPK events	0.0110013	MAPK14/SRC	2	0.153846	13	4.97326
other	PKN1	Interleukin-15 signaling	0.012125	STAT3/STAT5B	2	0.142857	14	4.86635
other	PKN1	KSRP (KHSRP) binds and destabilizes mRNA	0.0158827	AKT1/MAPK14	2	0.117647	17	4.58624
other	PKN1	SUMOylation of DNA methylation proteins	0.0158827	UBE2I/DNMT1	2	0.117647	17	4.58624
other	PKN1	Nuclear Receptor transcription pathway	0.0165047	ESR1/HNF4A/RARB	3	0.0576923	52	3.55823
other	PKN1	Signalling to RAS	0.0200444	MAPK14/SRC	2	0.1	20	4.35177
other	PKN1	Signaling by VEGF	0.0201744	AKT2/AKT1/MAPK14/SRC	4	0.037037	108	2.91882
other	PKN1	Signaling by FGFR in disease	0.0230323	STAT3/STAT1/STAT5B	3	0.0483871	62	3.30447
other	PKN1	Interleukin-7 signaling	0.0236763	STAT3/STAT5B	2	0.0869565	23	4.15014
other	PKN1	Telomere Extension By Telomerase	0.0236763	CDK2/CCNA2	2	0.0869565	23	4.15014
other	PKN1	Long-term potentiation	0.0251747	SRC/CAMK2G	2	0.0833333	24	4.08874
other	PKN1	ADP signalling through P2Y purinoceptor 1	0.0260638	MAPK14/SRC	2	0.08	25	4.02985
other	PKN1	Regulation of IFNA/IFNB signaling	0.0276601	STAT2/STAT1	2	0.0769231	26	3.97326
other	PKN1	Integrin signaling	0.0289456	AKT1/SRC	2	0.0740741	27	3.91882
other	PKN1	HATs acetylate histones	0.0325704	CREBBP/CLOCK/PAX3	3	0.0394737	76	3.01074
other	PKN1	SARS-CoV-2 Infection	0.0333404	CREBBP/AKT2/AKT1/STAT2/STAT1/UBE2I	6	0.0218182	275	2.15538
other	PKN1	Antiviral mechanism by IFN-stimulated genes	0.0333454	STAT1/MX1/OAS1	3	0.038961	77	2.99188
other	PKN1	Signal amplification	0.0359775	MAPK14/SRC	2	0.0625	32	3.6737
other	PKN1	Platelet Aggregation (Plug Formation)	0.0482624	AKT1/SRC	2	0.0512821	39	3.3883
other	PKN2	Interferon alpha/beta signaling	0.000434807	IRF1/STAT2/MX1/OAS1/SAMHD1	5	0.0694444	72	4.3181
other	PKN2	Metalloprotease DUBs	0.00122039	EP300/BRCA1/UBB	3	0.15	20	5.42913
other	PKN2	S Phase	0.00177662	AKT1/CCNA2/CDK2/LIN9/UBB/AKT2	6	0.037037	162	3.41121
other	PKN2	Circadian Clock	0.00304457	CLOCK/EP300/MEF2C/UBB	4	0.057971	69	4.05757
other	PKN2	Signaling by NOTCH2	0.00367892	EP300/RBPJ/UBB	3	0.0909091	33	4.70667
other	PKN2	Nuclear Pore Complex (NPC) Disassembly	0.00367892	CCNB1/CDK1/CCNB2	3	0.0909091	33	4.70667
other	PKN2	E2F-enabled inhibition of pre-replication complex formation	0.00448213	CCNB1/CDK1	2	0.222222	9	5.99617
other	PKN2	PTK6 Regulates RTKs and Their Effectors AKT1 and DOK1	0.00448213	AKT1/UBB	2	0.222222	9	5.99617
other	PKN2	NOTCH2 intracellular domain regulates transcription	0.00689794	EP300/RBPJ	2	0.166667	12	5.58114
other	PKN2	Depolymerisation of the Nuclear Lamina	0.00689794	CCNB1/CDK1	2	0.166667	12	5.58114
other	PKN2	Heme signaling	0.00791034	CLOCK/EP300/MEF2C	3	0.0638298	47	4.19647
other	PKN2	TNFR2 non-canonical NF-kB pathway	0.00846494	TNFRSF11A/TNFSF18/LTBR/UBB	4	0.039604	101	3.50789
other	PKN2	Signaling by NOTCH3	0.00856487	EP300/RBPJ/UBB	3	0.0612245	49	4.13635
other	PKN2	TNF receptor superfamily (TNFSF) members mediating non-canonical NF-kB pathway	0.0116955	TNFRSF11A/LTBR	2	0.117647	17	5.07864
other	PKN2	Stabilization of p53	0.0116978	ATM/CHEK2/UBB	3	0.0526316	57	3.91817
other	PKN2	SCF(Skp2)-mediated degradation of p27/p21	0.013423	CCNA2/CDK2/UBB	3	0.05	60	3.84417
other	PKN2	Activation of anterior HOX genes in hindbrain development during early embryogenesis	0.0147748	EP300/MEIS1/YY1	3	0.047619	63	3.77378
other	PKN2	Activation of HOX genes during differentiation	0.0147748	EP300/MEIS1/YY1	3	0.047619	63	3.77378
other	PKN2	Telomere Extension By Telomerase	0.0188904	CCNA2/CDK2	2	0.0869565	23	4.64254
other	PKN2	Orc1 removal from chromatin	0.0191865	CCNA2/CDK2/UBB	3	0.0422535	71	3.60131
other	PKN2	CDK-mediated phosphorylation and removal of Cdc6	0.0198176	CCNA2/CDK2/UBB	3	0.0416667	72	3.58114
other	PKN2	Antiviral mechanism by IFN-stimulated genes	0.0219298	UBB/MX1/OAS1	3	0.038961	77	3.48428
other	PKN2	Epigenetic regulation of gene expression	0.0287353	EP300/MBD3/DNMT1	3	0.0344828	87	3.30812
other	PKN2	HDACs deacetylate histones	0.0303397	MBD3/KDM1A	2	0.0625	32	4.1661
other	PKN2	Switching of origins to a post-replicative state	0.0315129	CCNA2/CDK2/UBB	3	0.032967	91	3.24327
other	PKN2	NR1H3 & NR1H2 regulate gene expression linked to cholesterol transport and efflux	0.0374301	EP300/KDM1A	2	0.0540541	37	3.95665
other	PKN2	Fanconi Anemia Pathway	0.0405412	ATR/UBB	2	0.0512821	39	3.8807
other	PKN2	Dual Incision in GG-NER	0.0438998	PARP1/UBB	2	0.0487805	41	3.80855
other	PKN2	Formation of Incision Complex in GG-NER	0.0475392	PARP1/UBB	2	0.0465116	43	3.73983
other	PKN2	RNA Polymerase I Transcription Initiation	0.0493889	MBD3/RRN3	2	0.0454545	44	3.70667

### Sheet: SuppTab6_TPP_phopshorylation
TPP_hit	TPP_effect	phosphosite	logFC psite	p_adj psite	significance psite
CHEK2	stabilized	CHEK2_260S	1.02556	0.00119168	significant
CHEK2	stabilized	CHEK2_379S	0.529733	0.0289421	significant
CHEK2	stabilized	CHEK2_518S	-0.1795	0.778193	not significant
RRN3	destabilized	RRN3_44S	-0.0270676	0.906513	not significant
TPX2	increased abundance	TPX2_186S	0.620829	0.0129598	significant
TPX2	increased abundance	TPX2_292S	0.468198	0.0377558	significant
TPX2	increased abundance	TPX2_738S	0.4472	0.0494309	significant
TPX2	increased abundance	TPX2_125S	0.505013	0.0552144	not significant
TPX2	increased abundance	TPX2_293S	0.460615	0.0611225	not significant
TPX2	increased abundance	TPX2_369T	0.289399	0.390082	not significant
TPX2	increased abundance	TPX2_147T	0.173111	0.536521	not significant
TPX2	increased abundance	TPX2_257S	0.304733	0.559195	not significant
TPX2	increased abundance	TPX2_486S	-0.295574	0.707562	not significant
TPX2	increased abundance	TPX2_72T	0.148827	0.77983	not significant
TPX2	increased abundance	TPX2_338T	0.034174	0.948658	not significant
RACGAP1	increased abundance	RACGAP1_579T	0.301217	0.247003	not significant
RACGAP1	increased abundance	RACGAP1_342T	0.265634	0.341463	not significant
RACGAP1	increased abundance	RACGAP1_580T	0.392226	0.53338	not significant
RACGAP1	increased abundance	RACGAP1_203S	0.152952	0.649584	not significant
RACGAP1	increased abundance	RACGAP1_257S	0.109614	0.866641	not significant
ANLN	increased abundance	ANLN_605S	0.598277	0.0102726	significant
ANLN	increased abundance	ANLN_323S	0.431788	0.0424019	significant
ANLN	increased abundance	ANLN_472T	0.465918	0.0635532	not significant
ANLN	increased abundance	ANLN_525S	0.415864	0.0671288	not significant
ANLN	increased abundance	ANLN_621S	0.673995	0.14913	not significant
ANLN	increased abundance	ANLN_388S	0.395514	0.251539	not significant
ANLN	increased abundance	ANLN_419S	0.23719	0.313283	not significant
ANLN	increased abundance	ANLN_485S	0.345187	0.334172	not significant
ANLN	increased abundance	ANLN_624S	0.268219	0.366427	not significant
ANLN	increased abundance	ANLN_755S	0.16971	0.37409	not significant
ANLN	increased abundance	ANLN_54S	0.201861	0.426007	not significant
ANLN	increased abundance	ANLN_421T	-0.0918985	0.754542	not significant
ANLN	increased abundance	ANLN_449S	-0.120404	0.78454	not significant
ANLN	increased abundance	ANLN_364T	-0.0674903	0.820374	not significant
ANLN	increased abundance	ANLN_641S	-0.0704266	0.82525	not significant
TTF2	increased abundance	TTF2_396S	0.312629	0.19501	not significant
TTF2	increased abundance	TTF2_883S	-0.119186	0.60471	not significant
FAM83D	increased abundance	FAM83D_458S,462S	0.437754	0.0671494	not significant
FAM83D	increased abundance	FAM83D_462S	0.316318	0.106218	not significant
CDK1	stabilized	CDK1_161T	0.433081	0.177846	not significant
SHCBP1	increased abundance	SHCBP1_42S	-0.158385	0.649584	not significant
SHCBP1	increased abundance	SHCBP1_273S	0.0710289	0.878701	not significant
ECT2	increased abundance	ECT2_359T	0.5853	0.00948578	significant
ECT2	increased abundance	ECT2_842S	0.917578	0.00949903	significant
ECT2	increased abundance	ECT2_367S	0.5429	0.0300372	significant
ECT2	increased abundance	ECT2_373T	0.359547	0.103227	not significant
ECT2	increased abundance	ECT2_861S	0.469112	0.152581	not significant
ECT2	increased abundance	ECT2_397S	0.111378	0.690476	not significant
ECT2	increased abundance	ECT2_866S	0.133298	0.690476	not significant
ECT2	increased abundance	ECT2_444T	0.0615425	0.771114	not significant
CKAP2	increased abundance	CKAP2_534S	0.388488	0.217258	not significant
CKAP2	increased abundance	CKAP2_597T	0.0811438	0.870905	not significant
CKAP2	increased abundance	CKAP2_651S	0.0120125	0.994873	not significant
PRC1	increased abundance	PRC1_470T	0.450609	0.0552144	not significant
PRC1	increased abundance	PRC1_481T	0.306812	0.469981	not significant
PRC1	increased abundance	PRC1_513S	0.158663	0.759539	not significant
PARP2	stabilized	PARP2_34S	0.193924	0.253131	not significant
PRR11	increased abundance	PRR11_307S	0.298701	0.148379	not significant
PRR11	increased abundance	PRR11_40S	0.207528	0.381537	not significant
PRR11	increased abundance	PRR11_287T	-0.102846	0.873973	not significant
KIF23	increased abundance	KIF23_902S	0.261303	0.0849177	not significant
KIF23	increased abundance	KIF23_719S	0.275006	0.134293	not significant
KIF23	increased abundance	KIF23_738T	0.131541	0.610905	not significant
KIF23	increased abundance	KIF23_160S	0.144013	0.635587	not significant
KIF23	increased abundance	KIF23_721S	0.205182	0.661135	not significant
KIF23	increased abundance	KIF23_716S	0.122866	0.806843	not significant
KIF23	increased abundance	KIF23_867S	0.00452375	0.986794	not significant
TEX10	destabilized	TEX10_29T	0.0687906	0.804223	not significant
CENPF	increased abundance	CENPF_1637T	0.793101	0.000930865	significant
CENPF	increased abundance	CENPF_1282S	1.10028	0.00255374	significant
CENPF	increased abundance	CENPF_1280S	1.04455	0.00455181	significant
CENPF	increased abundance	CENPF_821S	0.479074	0.00922633	significant
CENPF	increased abundance	CENPF_3177T	0.45745	0.0226185	significant
CENPF	increased abundance	CENPF_3094S	0.45835	0.047968	significant
CENPF	increased abundance	CENPF_3150S	0.292721	0.0671494	not significant
CENPF	increased abundance	CENPF_3175S	0.337223	0.0743805	not significant
CENPF	increased abundance	CENPF_1747S	0.363835	0.155063	not significant
CENPF	increased abundance	CENPF_276S	0.423378	0.194354	not significant
CENPF	increased abundance	CENPF_1292S	0.30951	0.579694	not significant
CENPF	increased abundance	CENPF_1750S	0.134218	0.842092	not significant
CENPF	increased abundance	CENPF_2996S	-0.108888	0.870604	not significant
CENPF	increased abundance	CENPF_3093T	0.0389833	0.930649	not significant
PARP1	stabilized	PARP1_257S	0.961129	0.237091	not significant
PARP1	stabilized	PARP1_179S	0.258135	0.496288	not significant
PARP1	stabilized	PARP1_364S	-0.150018	0.734423	not significant
PDCD4	stabilized	PDCD4_83S	0.279111	0.182988	not significant
PDCD4	stabilized	PDCD4_82T	0.274351	0.260534	not significant
PDCD4	stabilized	PDCD4_446S	0.0195714	0.962143	not significant
ESPL1	increased abundance	ESPL1_1126S	0.557901	0.047968	significant
ESPL1	increased abundance	ESPL1_1508S	0.191099	0.289952	not significant
TACC3	increased abundance	TACC3_39S	0.334134	0.0552144	not significant
TACC3	increased abundance	TACC3_317S	0.608135	0.115229	not significant
TACC3	increased abundance	TACC3_558S	0.929725	0.13798	not significant
TACC3	increased abundance	TACC3_250S	0.331767	0.166339	not significant
TACC3	increased abundance	TACC3_71S	0.284032	0.204139	not significant
TACC3	increased abundance	TACC3_228T	0.451931	0.225527	not significant
TACC3	increased abundance	TACC3_177S	0.435607	0.239438	not significant
TACC3	increased abundance	TACC3_434S	0.285907	0.308096	not significant
TACC3	increased abundance	TACC3_73S	0.235841	0.317219	not significant
TACC3	increased abundance	TACC3_25S	0.41245	0.353026	not significant
TACC3	increased abundance	TACC3_216T	0.171593	0.632828	not significant
TACC3	increased abundance	TACC3_402S	0.0660799	0.811337	not significant
TACC3	increased abundance	TACC3_59T	-0.025061	0.963165	not significant
ASPM	increased abundance	ASPM_425S	0.579076	0.0114491	significant
ASPM	increased abundance	ASPM_605S	0.302041	0.633769	not significant
ASPM	increased abundance	ASPM_14S	0.113716	0.69449	not significant
WWTR1	increased abundance	WWTR1_89S	0.177048	0.60811	not significant
WWTR1	increased abundance	WWTR1_90S	0.00541197	0.992507	not significant
CDCA5	increased abundance	CDCA5_21S	0.431958	0.0378214	significant
CDCA5	increased abundance	CDCA5_75S	-0.116944	0.618501	not significant
CDCA5	increased abundance	CDCA5_157T	-0.0922306	0.662316	not significant
CDCA5	increased abundance	CDCA5_159T	-0.0687914	0.8645	not significant
WDHD1	stabilized	WDHD1_383S	-0.290722	0.187766	not significant
WDHD1	stabilized	WDHD1_958S	0.0918608	0.725078	not significant
WDHD1	stabilized	WDHD1_868S	-0.0113136	0.980158	not significant
WDHD1	stabilized	WDHD1_407S	-0.0312524	0.981748	not significant
BUB1B	increased abundance	BUB1B_670S	0.285884	0.171565	not significant
BUB1B	increased abundance	BUB1B_384S	0.0754062	0.855957	not significant
NDRG1	increased abundance	NDRG1_266S,267S	0.179053	0.514634	not significant
NDRG1	increased abundance	NDRG1_262T,264S	0.482251	0.599568	not significant
NDRG1	increased abundance	NDRG1_286S	0.101332	0.70051	not significant
NDRG1	increased abundance	NDRG1_276S	0.0325366	0.884523	not significant
KIF11	increased abundance	KIF11_926T	0.700776	0.0048974	significant
SOX9	stabilized	SOX9_196T	0.19707	0.788792	not significant
SMTN	increased abundance	SMTN_754S	0.340097	0.0680196	not significant
SMTN	increased abundance	SMTN_792S	0.488446	0.103227	not significant
SMTN	increased abundance	SMTN_304S	0.235223	0.108213	not significant
SMTN	increased abundance	SMTN_329S	0.449058	0.20054	not significant
SMTN	increased abundance	SMTN_277S	0.208421	0.338872	not significant
SMTN	increased abundance	SMTN_576S	0.277855	0.409417	not significant
SMTN	increased abundance	SMTN_779S	0.151744	0.417282	not significant
SMTN	increased abundance	SMTN_301S	0.232945	0.493087	not significant
SMTN	increased abundance	SMTN_357S	0.223939	0.559195	not significant
SMTN	increased abundance	SMTN_341S	-0.0941277	0.740274	not significant
SMTN	increased abundance	SMTN_729S	0.0256965	0.948152	not significant
SAMHD1	stabilized	SAMHD1_33S	-0.245028	0.503509	not significant
SAMHD1	stabilized	SAMHD1_18S,21T,33S	-0.191852	0.743913	not significant
DLGAP5	stabilized	DLGAP5_777S	0.299816	0.102929	not significant
DLGAP5	stabilized	DLGAP5_662S	0.232473	0.356694	not significant
DLGAP5	stabilized	DLGAP5_816T	0.615904	0.7009	not significant
DLGAP5	stabilized	DLGAP5_690S	0.3241	0.570334	not significant
DNMT1	destabilized	DNMT1_954S	0.252224	0.365222	not significant
DNMT1	destabilized	DNMT1_143S	-0.153723	0.477291	not significant
DNMT1	destabilized	DNMT1_127S	0.123958	0.557659	not significant
DNMT1	destabilized	DNMT1_732S	0.13769	0.657667	not significant
DNMT1	destabilized	DNMT1_154S	0.079986	0.701983	not significant
DNMT1	destabilized	DNMT1_714S	0.0361367	0.884732	not significant
POLR1D	decreased abundance	POLR1D_104S	0.0464926	0.891545	not significant
Showing 130 to 776 of 148 entries, 14 total columns (filtered from 776 total entries)
